# Single cell RNA-seq by mostly-natural sequencing by synthesis

**DOI:** 10.1101/2022.05.29.493705

**Authors:** Sean K. Simmons, Gila Lithwick-Yanai, Xian Adiconis, Florian Oberstrass, Nika Iremadze, Kathryn Geiger-Schuller, Pratiksha I. Thakore, Chris J. Frangieh, Omer Barad, Gilad Almogy, Orit Rozenblatt-Rosen, Aviv Regev, Doron Lipson, Joshua Z. Levin

## Abstract

Massively parallel single cell RNA-seq (scRNA-seq) for diverse applications, from cell atlases to functional screens, is increasingly limited by sequencing costs, and large-scale low-cost sequencing can open many additional applications, including patient diagnostics and drug screens. Here, we adapted and systematically benchmarked a newly developed, mostly-natural sequencing by synthesis method for scRNA-seq. We demonstrate successful application in four scRNA-seq case studies of different technical and biological types, including 5’ and 3’ scRNA-seq, human peripheral blood mononuclear cells from a single individual and in multiplex, as well as Perturb-Seq. Our data show comparable results to existing technology, including compatibility with state-of-the-art scRNA-seq libraries independent of the sequencing technology used – thus providing an enhanced cost-effective path for large scale scRNA-seq.
