## Supplementary Table 1 for "Single cell RNA-seq by mostly-natural sequencing by synthesis"

### Sheet: table S1
Name	Sequencer	UMI Length	Library	Removed UMIs with base quality < 10	Sampling (equal # of)	Read2 Length	Reference	Estimated Number of Cells	Mean Reads per Cell	Median Genes per Cell	Number of Reads	Valid Barcodes	Sequencing Saturation	Q30 Bases in Barcode	Q30 Bases in RNA Read	Q30 Bases in UMI	Reads Mapped to Genome	Reads Mapped Confidently to Genome	Reads Mapped Confidently to Intergenic Regions	Reads Mapped Confidently to Intronic Regions	Reads Mapped Confidently to Exonic Regions	Reads Mapped Confidently to Transcriptome	Reads Mapped Antisense to Gene	Fraction Reads in Cells	Total Genes Detected	Median UMI Counts per Cell
threeprime_umi_ill	Illumina	9	3' PBMC	No	none	55	Standard	7923	19702	1348	156100101	0.982	0.511	0.951	0.92	0.961	0.864	0.815	0.037	0.241	0.537	0.512	0.009	0.926	21810	4165
threeprime_noumi_ill	Illumina	12	3' PBMC	No	none	55	Standard	7926	19694	1366	156100101	0.982	0.505	0.951	0.92	0.947	0.864	0.815	0.037	0.241	0.537	0.512	0.009	0.928	21892	4259
threeprime_umi_ult	Ultima	9	3' PBMC	No	none	90	Standard	8100	49327	1415	399549702	0.969	0.716	0.942	0.83	0.846	0.968	0.927	0.056	0.325	0.546	0.518	0.009	0.931	20586	5068
threeprime_umi_UMIDS_ult	Ultima	9	3' PBMC	No	UMIs	90	Standard	8015	29411	1268	235737147	0.968	0.607	0.942	0.83	0.846	0.968	0.927	0.056	0.325	0.546	0.518	0.009	0.93	20173	4193
threeprime_umi_ReadDS_ult	Ultima	9	3' PBMC	No	reads	90	Standard	7916	19683	1128	155813953	0.968	0.51	0.942	0.83	0.846	0.968	0.927	0.056	0.325	0.546	0.518	0.009	0.929	19786	3507
threeprime_umi_short_ult	Ultima	9	3' PBMC	No	none	55	Standard	8094	49363	1421	399549702	0.969	0.717	0.942	0.842	0.846	0.958	0.888	0.05	0.3	0.538	0.518	0.008	0.931	20894	5052
threeprime_noumi_filt_ult	Ultima	12	3' PBMC	Yes	none	90	Standard	8094	34081	1364	275851725	0.974	0.639	0.949	0.836	0.766	0.971	0.931	0.055	0.323	0.553	0.524	0.009	0.933	20454	5418
threeprime_noumi_ult	Ultima	12	3' PBMC	No	none	90	Standard	8119	49211	1379	399549702	0.969	0.643	0.942	0.83	0.743	0.968	0.927	0.056	0.325	0.546	0.518	0.009	0.932	20505	5550
threeprime_umi_bulkext_ult	Ultima	9	3' PBMC	No	reads	90	Bulk	7985	19513	1166	155813953	0.968	0.51	0.942	0.83	0.846	0.968	0.934	0.051	0.309	0.574	0.544	0.01	0.929	19907	3648
threeprime_umi_bulkext_ill	Illumina	9	3' PBMC	No	none	55	Bulk	7936	19669	1426	156100101	0.982	0.504	0.951	0.92	0.947	0.864	0.811	0.035	0.227	0.549	0.522	0.01	0.928	21983	4340
threeprime_umi_scext_ult	Ultima	9	3' PBMC	No	reads	90	3' SC	7972	19545	1166	155813953	0.968	0.51	0.942	0.83	0.846	0.968	0.934	0.055	0.319	0.56	0.541	0.009	0.929	20603	3627
threeprime_umi_scext_ult	Illumina	9	3' PBMC	No	none	55	3' SC	7930	19684	1382	156100101	0.982	0.506	0.951	0.92	0.947	0.864	0.815	0.037	0.238	0.54	0.516	0.01	0.928	21958	4288
fiveprime_noumi_ill	Illumina	10	5' PBMC	No	none	45	Standard	7854	24008	1374	188562544	0.88	0.662	0.936	0.851	0.907	0.906	0.665	0.027	0.075	0.563	0.511	0.032	0.929	22082	3612
fiveprime_all_ult	Ultima	10	5' PBMC	No	none	90	Standard	8151	70759	1480	576757306	0.961	0.883	0.965	0.888	0.95	0.986	0.829	0.038	0.086	0.704	0.631	0.03	0.933	20557	4418
fiveprime_UMIDS_ult	Ultima	10	5' PBMC	No	UMIs	90	Standard	7829	20627	1249	161493951	0.961	0.678	0.965	0.888	0.95	0.986	0.829	0.038	0.086	0.704	0.631	0.03	0.928	19786	3566
fiveprime_ReadDS_ult	Ultima	10	5' PBMC	No	reads	90	Standard	7875	23436	1282	184561342	0.961	0.707	0.965	0.888	0.95	0.986	0.829	0.038	0.086	0.704	0.631	0.03	0.929	19868	3681
fiveprime_short_ult	Ultima	10	5' PBMC	No	none	45	Standard	8175	70551	1486	576757306	0.961	0.884	0.965	0.902	0.95	0.976	0.808	0.035	0.082	0.691	0.628	0.029	0.933	21346	4379
fiveprime_bulkext_ult	Ultima	10	5' PBMC	No	reads	90	Bulk	7958	23191	1347	184561342	0.961	0.706	0.965	0.888	0.95	0.986	0.829	0.034	0.077	0.718	0.656	0.032	0.93	19995	3803
fiveprime_bulkext_ill	Illumina	10	5' PBMC	No	none	45	Bulk	7900	23868	1410	188562544	0.88	0.661	0.936	0.851	0.907	0.906	0.66	0.025	0.066	0.57	0.517	0.035	0.93	22133	3650
fiveprime_scext_ult	Ultima	10	5' PBMC	No	reads	90	3' SC	7979	23130	1367	184561342	0.961	0.706	0.965	0.888	0.95	0.986	0.829	0.037	0.081	0.712	0.659	0.03	0.93	20975	3819
fiveprime_scext_ult	Illumina	10	5' PBMC	No	none	45	3' SC	7894	23886	1391	188562544	0.88	0.663	0.936	0.851	0.907	0.906	0.668	0.027	0.072	0.57	0.52	0.033	0.93	22147	3637
fiveprime_mix_ill	Illumina	10	5' PBMC Mixture	No	none	45	Standard	26923	27431	1578	738535623	0.876	0.603	0.921	0.842	0.891	0.886	0.695	0.042	0.121	0.532	0.463	0.05	0.882	25815	3694
fiveprime_mix_ult	Ultima	10	5' PBMC Mixture	No	none	90	Standard	27156	28840	1385	783197657	0.942	0.661	0.938	0.811	0.912	0.958	0.841	0.071	0.149	0.62	0.533	0.048	0.878	23667	3563
perturbseq_noumi_ill	Illumina	12	3' Perturb-seq	No	none	96	Standard	20811	18926	2905	393889367	0.975	0.097	0.97	0.924	0.966	0.972	0.941	0.079	0.173	0.688	0.646	0.015	0.969	24739	9452
perturbseq_umi_ult	Ultima	9	3' Perturb-seq	No	none	90	Standard	21168	45795	3785	969406534	0.975	0.244	0.952	0.865	0.853	0.978	0.945	0.079	0.188	0.678	0.641	0.012	0.966	24683	15668
perturbseq_umi_UMIDS_ult	Ultima	9	3' Perturb-seq	No	UMIs	90	Standard	20936	25005	2896	523508222	0.975	0.147	0.952	0.865	0.853	0.978	0.945	0.079	0.188	0.678	0.641	0.012	0.966	23777	9769
