## Supplementary Table 3 for "Single cell RNA-seq by mostly-natural sequencing by synthesis"

### Sheet: table S3
Method	Illumina Reference	Ultima Reference*	Total outliers**	Outliers higher in Illumina	Outliers higher in Ultima
3'	Standard	Standard	182	131	51
3'	Standard	Extended by single cell	173	118	55
3'	Standard	Extended by bulk	177	117	60
3'	Extended by single cell	Extended by single cell	172	119	53
3'	Extended by bulk	Extended by bulk	183	135	48
5'	Standard	Standard	454	342	112
5'	Standard	Extended by single cell	352	233	119
5'	Standard	Extended by bulk	350	234	116
5'	Extended by single cell	Extended by single cell	346	247	109
5'	Extended by bulk	Extended by bulk	349	247	102
*Uses Ultima data sampled to have the same number of reads as Illumina
** Outliers are genes with absolute logFC > ln(2) in Ultima relative to Illumina
