## Supplementary Table 5 for "Single cell RNA-seq by mostly-natural sequencing by synthesis"

### Sheet: table S5
Name	Sequence	Notes
PS-SBC	5’-CCATCTCATCCCTGCGTGTCTCCGACTCAGCGGAAGAACCTCGATCTACACGACGCTCTTCCGATC*T-3’	IA region, Read 1 binding region
PB	5’-CCTATCCCCTGTGTGCCTTGGCAGTCTCAGCAGACGTGTGCTCTTCCGATC*T-3’	UBA region, Read 2 binding region
* = phosphorothioate bond modification protecting it from degradation
